# Linking microbial community structure with function using amplicon sequencing of NRPS genes associated with wheat roots under drought stress

**DOI:** 10.1101/2024.08.28.609728

**Authors:** Ying Guan, Edmond Berne, Rosanna Catherine Hennessy, Paolina Garbeva, Mette Haubjerg Nicolaisen, Frederik Bak

## Abstract

Secondary metabolites are bioactive compounds, diverse in structure with versatile ecological functions including key roles in mediating interactions between microorganisms and plants. Importantly, these compounds can promote the colonization of plant surfaces, such as roots, or modulate root exudates to enhance microbial recruitment and establishment. However, owing to the vast diversity of secondary metabolites, their importance in plant root colonization and in particular under stress conditions such as drought, remains unclear. To determine the involvement in root colonization of some of these secondary metabolites, we used amplicon sequencing targeting the adenylation domain of the NRPSs and the 16S rRNA gene from the rhizoplane of wheat grown in soil under normal and drought stress conditions. Results showed that drought transiently affected the bacterial community composition and the NRPS composition in the rhizoplane. We observed that drought selected for distinct groups of siderophores from different taxonomical groups, enriching for *Streptomyces* and depleting *Pseudomonas* siderophores. In addition, drought enriched *Pseudomonas*-derived NRPS genes encoding viscosin, a cyclic lipopeptide with biosurfactant properties, indicating that compounds linked to motility and colonization provide a competitive advantage during rhizoplane colonization under drought stress condition. This observation was experimentally confirmed using the viscosin producing *P. fluorescens* SBW25 and its viscosin-deficient mutant. A higher abundance of SBW25 colonized the roots under drought stress conditions compared to the viscosin-deficient mutant. In summary, our work demonstrates the potential for amplicon sequencing of NRPS genes coupled with *in planta* experiments to elucidate the importance of secondary metabolites in root colonization.

**Importance:** To harness beneficial plant-microbe interactions for improved plant resilience, we need to advance our understanding of key factors required for successful root colonization. Bacterial produced secondary metabolites are important in plant-microbe interactions, and thus, targeting these genes generate new knowledge that is essential for leveraging bacteria for sustainable agriculture. We used amplicon sequencing of the NRPS A domain on the rhizoplane of wheat exposed to drought stress to identify important secondary metabolites in plant-microbe interactions during drought. We show that the siderophores respond differently to drought stress depending on taxonomic affiliation and that the potential to synthesize viscosin increases root colonization. Importantly, this study demonstrates the potential of amplicon sequencing of NRPS genes to reveal specific secondary metabolites involved in root colonization, particularly in relation to drought stress, and highlights how the resolution provided by this approach can link specific compounds to a specific stress condition in a soil system.
