## Supplementary material for "Linking microbial community structure with function using amplicon sequencing of NRPS genes associated with wheat roots under drought stress": supl tables

### Sheet: Table S1
Table S1: PERMANOVA results for 16S rRNA amplicons. The analysis was based on rarefied data and Bray Curtis disimilarity index over 999 permutations.
	Bacteria
	Df	SumOfSqs	R2	F	Pr(>F)
Irrigation	1	0.2474	0.07678	3.1242	0.002
Week	2	1.0356	0.32143	6.5392	0.001
Irrigation:Week	1	0.3552	0.11024	4.4856	0.001
Residual	20	1.5836	0.49154
Total	24	3.2217	1

### Sheet: Table S2
Table S2: PERMANOVA results for NRPS amplicons in the rhizoplane. The analysis was based on rarefied data and Bray Curtis disimilarity index over 999 permutations.
	NRPS
	Df	SumOfSqs	R2	F	Pr(>F)
Irrigation	1	0.22721	0.07505	2.3676	0.002
Week	2	0.69196	0.22858	3.6054	0.001
Irrigation:Week	1	0.28473	0.09406	2.967	0.002
Residual	19	1.8233	0.60231
Total	23	3.0272	1

### Sheet: Table S3
Table S3. The 25 most abundant NRPS ACs in the rhizoplane across three sampling times and two watering treatments. Blastn of the forward reads against the MiBig database
Amplicon Cluster	Genus	Compound (MiBig)	Accession numbers MiBig	E.value	Identity...	Positives...	Gaps...
amplicon_cluster_41582	unassigned	Pf-5 pyoverdine	>BGC0000413|c1|160681-173709|-|PFL_4189|non-ribosomal_peptide_synthetase_PvdL|AAY93445.1	5e-23	69	78	0
amplicon_cluster_7082	unassigned	NaN	No hits found	No hits found	No hits found	No hits found	No hits found
amplicon_cluster_73746	unassigned	NaN	No hits found	No hits found	No hits found	No hits found	No hits found
amplicon_cluster_53708	unassigned	MC-LR MC-LHty MC-HphHty MC-LHph MC-HphHph	>BGC0002297|c1|35453-43804|+|QCQ67879.1|non-ribosomal_peptide_synthetase|QCQ67879.1	2e-32	78	89	0
amplicon_cluster_3011	unassigned	NaN	No hits found	No hits found	No hits found	No hits found	No hits found
amplicon_cluster_52255	Pseudomonas	histicorrugatin	>BGC0002422|c1|12553-26487|+|SAMN04490204_1457|non-ribosomal_peptide_synthase_domain_TIGR01720/amino_acid_adenylation_domain-containing_protein|SDF67386.1	2e-41	100	100	0
amplicon_cluster_68323	unassigned	NaN	No hits found	No hits found	No hits found	No hits found	No hits found
amplicon_cluster_60687	unassigned	NaN	No hits found	No hits found	No hits found	No hits found	No hits found
amplicon_cluster_26428	Pseudomonas	pyoverdine SMX-1	>BGC0002693|c1|29943-41003|-|DCC84_23180|amino_acid_adenylation_domain-containing_protein|QBQ12464.1	2e-36	91	92	0
amplicon_cluster_89295	unassigned	NaN	No hits found	No hits found	No hits found	No hits found	No hits found
amplicon_cluster_14469	unassigned	jessenipeptin	>BGC0001629|c1|210-16322|+|QMS47799.1|JesA|QMS47799.1	5e-35	80	88	0
amplicon_cluster_73743	unassigned	occidiofungin A	>BGC0001711|c1|31289-40357|+|JM78_19300|amino_acid_adenylation_protein|KFL51886.1	5e-23	63	78	0
amplicon_cluster_8191	unassigned	bacillibactin	>BGC0000309|c1|227-7363|-|BSU_31960|siderophore_2,3-dihydroxybenzoate-glycine-threonine_trimeric_ester_bacillibactin_synthetase|CAB15186.3	1e-27	71	81	0
amplicon_cluster_77468	Pseudomonas	pyoverdine SMX-1	>BGC0002693|c1|17614-29943|-|DCC84_23175|amino_acid_adenylation_domain-containing_protein|QBQ12463.1	2e-38	92	95	0
amplicon_cluster_31525	Pseudomonas	Pf-5 pyoverdine	>BGC0000413|c1|36396-42977|-|PFL_4094|non-ribosomal_peptide_synthetase_PvdJ|AAY93355.1	3e-31	82	94	2
amplicon_cluster_36951	Pseudomonas	pyoverdine SMX-1	>BGC0002693|c1|29943-41003|-|DCC84_23180|amino_acid_adenylation_domain-containing_protein|QBQ12464.1	2e-39	91	94	0
amplicon_cluster_61266	unassigned	heat-stable antifungal factor	>BGC0000999|c1|7134-16505|-|ABL86391.1|hybrid_polyketide_synthase_and_nonribosomal_peptide_synthetase|ABL86391.1	5e-31	83	88	0
amplicon_cluster_6694	unassigned	NaN	No hits found	No hits found	No hits found	No hits found	No hits found
amplicon_cluster_54103	unassigned	phenalamide	>BGC0001737|c1|48944-53488|+|AQW44894.1|non-ribosomal_peptide_synthetase|AQW44894.1	3e-25	67	83	2
amplicon_cluster_93870	unassigned	ristomycin A	>BGC0000419|c1|54937-61125|-|AJAP_32145|Non-ribosomal_peptide_synthetase|AIG79243.1	3e-21	63	77	0
amplicon_cluster_36021	Pseudomonas	NaN	No hits found	No hits found	No hits found	No hits found	No hits found
amplicon_cluster_33539	Pseudomonas	Pf-5 pyoverdine	>BGC0000413|c1|160681-173709|-|PFL_4189|non-ribosomal_peptide_synthetase_PvdL|AAY93445.1	6e-37	98	98	0
amplicon_cluster_62059	unassigned	NaN	No hits found	No hits found	No hits found	No hits found	No hits found
amplicon_cluster_35025	unassigned	WS9326	>BGC0001297|c1|35546-43249|-|ALG65319.1|Cal17|ALG65319.1	2e-21	68	79	0
amplicon_cluster_37113	unassigned	NaN	No hits found	No hits found	No hits found	No hits found	No hits found

### Sheet: Table S4
Table S4. MiBig annotation of differentially abundant ACs between drought stressed an control plants after 4 weeks in the rhizoplane (See also Figure 5)
Compounds in higher relative abundance in normal plants	n
NaN	19
Pf-5 pyoverdine	2
histicorrugatin	2
phenalamide	2
pyoverdine SMX-1	2
BE-43547A1, BE-43547A2, BE-43547B1, BE-43547B2, BE-43547B3, BE-43547C1, BE-43547C2	1
empedopeptin	1
exochelin	1
glidopeptin	1
heat-stable antifungal factor	1
kasumigamide	1
nunapeptin nunamycin	1
orfamide B	1
teixobactin	1
thanamycin	1
Compound in higher relative abundance in drought stressed plants	n
NaN	22
atratumycin	2
bacillibactin	2
cysteoamide	2
omnipeptin	2
peucechelin	2
potashchelin A, potashchelin B, potashchelin C, potashchelin D	2
ristomycin A	2
vioprolide A, vioprolide B, vioprolide C, vioprolide D,	2
MC-LR MC-LHty MC-HphHty MC-LHph MC-HphHph	1
WS9326	1
acyldepsipeptide 1	1
anabaenopeptin 788, anabaenopeptin 816, anabaenopeptin 802,	1
anachelin,	1
aurantimycin A,	1
bacillibactin bacillibactin E bacillibactin F	1
chloroeremomycin,	1
coelichelin,	1
crochelin A	1
cyanopeptolin	1
didemnin B, nordidemnin B, dehydrodidemnin B (aplidine), didemnin X, didemnin Y,	1
feglymycin,	1
griseoviridin, fijimycin A,	1
kolossin	1
lysocin,	1
marformycin A, marformycin B, marformycin C, marformycin D, marformycin E, marformycin F,	1
muraymycin C1,	1
nostocyclopeptide A2,	1
occidiofungin A,	1
puwainaphycin A, puwainaphycin B, puwainaphycin C, puwainaphycin D,	1
salinamide A, salinamide B, salinamide C, salinamide D, salinamide E, salinamide F, desmethylsalinamide C, desmethylsalinamide E,	1
skyllamycin D skyllamycin E	1
tubulysin A, tubulysin B, tubulysin C, tubulysin D, tubulysin E, tubulysin F, tubulysin G, tubulysin H, tubulysin I,	1
vatiamide A, vatiamide B, vatiamide C, vatiamide D, vatiamide E, vatiamide F,	1
γ-poly-L-2,4-diaminobutyric acid	1
